# Primate-specific response of astrocytes to stroke limits peripheral macrophage infiltration

**DOI:** 10.1101/2020.05.08.083501

**Authors:** Anthony G. Boghdadi, Joshua Spurrier, Leon Teo, Mingfeng Li, Mario Skarica, Benjamin Cao, William Kwan, Tobias D. Merson, Susie K. Nilsson, Nenad Sestan, Stephen M. Strittmatter, James A. Bourne

## Abstract

Reactive astrocytes play critical roles after brain injuries but their precise function in stroke is not well defined. Here, we utilized single nuclei transcriptomics to characterize astrocytes after ischemic stroke in nonhuman primate (NHP) marmoset monkey primary visual cortex. We identified 19 putative subtypes of astrocytes from injured and uninjured brain hemispheres and observed nearly complete segregation between stroke and control astrocyte clusters. We then screened for genes that might be limiting stroke recovery and discovered that one neurite-outgrowth inhibitory protein, NogoA, previously associated with oligodendrocytes but not astrocytes, was expressed in numerous reactive astrocyte subtypes. NogoA upregulation on reactive astrocytes was confirmed *in vivo* for NHP and human, but not observed to the same extent in rodent. Further *in vivo* and *in vitro* studies determined that NogoA mediated an anti-inflammatory response which limits deeper infiltration of peripheral macrophages from the lesion during the subacute post-stroke period. Specifically, these findings are relevant to the development of NogoA-targeting therapies shortly after ischemic stroke. Our findings have uncovered the complexity and species specificity of astrocyte responses, which need to be considered more when investigating novel therapeutics for brain injury.

---

While thrombolytic therapies have proven beneficial for ischemic stroke recovery, decades of effort to translate neuroprotective discoveries from rodent experiments to the clinical environ have been typified by numerous failures^1^. There are likely multiple explanations, but a focus on rodents for discovery research and the preeminent focus on neuronal responses may be crucial factors. For this reason, we investigated astroglial responses in a nonhuman primate (NHP) model of ischemic stroke, which has previously been demonstrated to be more akin to the human condition^2^.

It is well established that astrocytes are crucial players in the pathogenesis of brain injuries, such as ischemic stroke, yet the primary focus has remained on the neuron^3^. In response to exogenous or endogenous stimuli arising from injury, disease or aging, astrocytes are triggered into their reactive state (reactive astrocytes), characterized by drastic changes to their gene expression, morphology and function. Although it is recognized that reactive astrocytes can exacerbate secondary neurodegeneration, recent studies have highlighted that they are a highly heterogeneous population of cells that can also provide crucial neuroprotection for surviving neurons in response to CNS pathologies^4^. Recent transcriptome analyses have defined distinct subtypes of reactive astrocytes with neurotoxic^5^ or neuroprotective^6^ properties that are induced after specific types of CNS injury in mice, highlighting the injury-dependent plasticity of reactive astrocytes after brain injury. Here, we provide the first catalogue of NHP astrocyte diversity in a clinically translatable stroke model and identify putative therapeutic targets from the reactive astrocyte-mediated pathogenesis of ischemic stroke.

Single-nuclei RNA sequencing (snRNAseq) identified 19 discrete subtypes of astrocytes, revealing marked diversity and activation in marmoset. Unexpectedly, we observed that a neurite-outgrowth inhibiting protein associated with myelinating oligodendrocytes (NogoA)^7, 8^ is expressed by certain reactive astrocytes. On the one hand, this primate-specific response provides a local secondary source of neurite outgrowth inhibition, potentially reinforcing oligodendrocyte effects. In addition, we present evidence that a collar of reactive astrocytes expressing NogoA play an anti-inflammatory role in the subacute stroke period to limit peripheral macrophage infiltration from the ischemic zone (adjacent to the ischemic core). Therefore, immediate post-stroke blockade of NogoA action may exacerbate inflammation selectively in primate species, including humans. These data highlight the pronounced diversity of astrocyte populations and their responses to ischemic damage, as well as the critical role of primate-specific CNS responses to injury.
