## Supplementary Table 3 for "Primate-specific response of astrocytes to stroke limits peripheral macrophage infiltration"

### Sheet: Astro subtypes
#GO based on top 50 Specification Scores from each cluster
#top 3 GO terms per cluster are presented
Cluster	Term	Description	FDR adj pval	InTerm_InList	Symbols
0	GO:0048812	neuron projection morphogenesis	0.000499798	11/648	CHN1,GJA1,GLI3,GPM6A,MATN2,PTPRZ1,FARP1,PDLIM5,ATP8A2,PARD3,PREX2,SLC1A3,GPRC5B
0	GO:0098712	L-glutamate import across plasma membrane	0.00594716	3/13	ATP1A2,SLC1A2,SLC1A3,SNAP25,GJA1,PTPRZ1,ATP8A2,PREX2,PITPNC1,CACNB2,CLU,GRIA2,PDLIM5
0	GO:0032330	regulation of chondrocyte differentiation	0.00782286	4/52	EFEMP1,GLI3,TRPS1,SOX6,MATN2,GJA1,RANBP3L
1	CORUM:2770	ITGA6-ITGB4-CD9 complex	0.000143431	3/3	CD9,ITGA6,ITGB4,ABCA1,VCAN,TNC,ITGA7,SPARC,ADAMTS9,RYR2,MYOC,EDNRB,WLS,PLEKHA7,APLNR,PRRX1
1	hsa04020	Calcium signaling pathway	0.0454404	5/182	CD38,EDNRB,ITPKB,PLCB4,RYR2,DTNA,GATM,MYOC,KCNN3,APLNR,GRIK2,RGS9,ABCA1,CACHD1
1	GO:0001101	response to acid chemical	0.0777895	6/344	ABCA1,CD9,CD38,TNC,IGFBP7,SPARC,VCAN,MYOC
2	GO:0051607	defense response to virus	5.15845e-12	13/239	IFI6,GBP1,IFIT1,IFIT3,MX1,MX2,OAS2,STAT1,DDX58,DDX60,DHX58,PARP9,NLRC5,B2M,CD44,PARP14
2	GO:0060333	interferon-gamma-mediated signaling pathway	2.31478e-08	8/91	B2M,CD44,GBP1,OAS2,STAT1,PARP14,PARP9,NLRC5,AQP4
2	GO:0050688	regulation of defense response to virus	6.36295e-06	6/73	IFIT1,STAT1,DDX58,DDX60,DHX58,PARP9,IFI6,MX1,ABCA1,B2M,CHI3L1,GBP1,NLRC5,PARP14
3	GO:0007268	chemical synaptic transmission	1.81606e-08	15/706	CACNA1A,GABRB2,GABRB3,GRIA2,GRIN2A,GRM7,PRKCB,SYT1,CADPS,DLGAP1,STXBP5L,SV2B,CACNG2,CUX2,ERC2,ANK3
3	R-HSA-112316	Neuronal System	6.73738e-08	12/413	CACNA1A,GABRB2,GABRB3,GRIA2,GRIN2A,KCNMA1,PRKCB,SYT1,DLGAP1,CACNG2,CACNA2D3,KCNQ5,ANK3,DSCAM,CUX2,ERC2,LRFN5,GRM7,SCN1A,SRRM4,PLXNA4,SLC8A1
3	GO:0043269	regulation of ion transport	1.17817e-07	14/701	ANK3,CACNA1A,GRIA2,GRIN2A,GRM7,KCNMA1,SCN1A,SCN8A,SLC8A1,SYT1,CACNG2,HECW1,CACNA2D3,KCNQ5,PRKCB,GABRB2,GABRB3,CUX2,DSCAM,PLXNA4
4	GO:0051607	defense response to virus	3.00648e-12	13/239	BIRC3,IFI6,GBP1,IFIT1,IRF1,MX1,MX2,OAS2,STAT1,TNFAIP3,DDX58,DDX60,NLRC5,FOSL1,B2M,CD44,CIITA
4	GO:0019221	cytokine-mediated signaling pathway	3.53177e-12	18/798	BIRC3,B2M,CD44,IFI6,GBP1,IFIT1,IL7,IRF1,CIITA,MX1,MX2,OAS2,CXCL11,STAT1,TNFAIP3,TNFRSF12A,PARP14,NLRC5
4	GO:0001817	regulation of cytokine production	3.37668e-07	13/720	BIRC3,B2M,GBP1,IL7,IDO1,IRF1,STAT1,TNFAIP3,DDX58,ZBTB20,CD274,DDX60,NLRC5,IFIT1,SERPINB9,NFKBIZ,MX1,PTX3,IFI6,CD44,FOSL1
5	GO:0007268	chemical synaptic transmission	1.3822e-06	13/706	ATP1A2,CDH8,GLUL,MEF2C,NRGN,PRKCB,RASGRF1,SLC1A2,SNAP25,STXBP1,SYT1,YWHAG,PREPL,CAMK2G,KCNQ5,VSNL1,RAPGEF4,ATP6V1B2,TF,INPP5F,SPARC
5	GO:0043269	regulation of ion transport	8.07476e-06	12/701	ATP1A2,ATP1B1,CAMK2G,MEF2C,RASGRF1,SCN1A,SCN2A,STXBP1,SYT1,TF,KCNQ5,HECW2,PRKCB,SNAP25,RAPGEF4,SLC1A2,ATP6V1B2,INPP5F,PEX5L
5	GO:0045664	regulation of neuron differentiation	0.00028644	10/656	CHN1,MEF2C,PCP4,SNAP25,SYT1,YWHAG,OLFM1,INPP5F,BCL11A,HECW2,STXBP1,BTBD3,SPARC,BASP1,SLC1A2
6	GO:0051607	defense response to virus	1.49546e-10	12/239	IFI6,GBP1,IFIT1,IFIT3,MX1,MX2,OAS2,STAT1,DDX58,DDX60,DHX58,NLRC5,CLU,B2M,PTPRZ1,ST18,PARP14
6	GO:0060333	interferon-gamma-mediated signaling pathway	2.8738e-05	6/91	B2M,GBP1,OAS2,STAT1,PARP14,NLRC5,AQP4,SPARC,DHX58
6	GO:0042552	myelination	0.000200754	6/132	CD9,CLU,MAL,MYOC,PLP1,PTPRZ1,MATN2,SPARC,B2M
7	GO:0007268	chemical synaptic transmission	2.95903e-12	18/706	CACNA1A,CACNB4,DLG2,GRIA2,GRIN2A,GRM5,GRM7,MEF2C,PRKCB,SNAP25,SYT1,CADPS,DLGAP1,STXBP5L,SV2B,SLC24A2,ERC2,SLC4A10
7	R-HSA-112316	Neuronal System	4.59691e-12	15/413	CACNA1A,CACNB4,DLG2,GRIA2,GRIN2A,GRM5,KCNC2,KCNMA1,PRKCB,SNAP25,SYT1,DLGAP1,CACNA2D3,KCNQ5,HCN1,ANK3,MEF2C,SLC8A1,HECW1,GRM7
7	GO:0098662	inorganic cation transmembrane transport	2.16959e-07	14/752	ANK3,CACNA1A,CACNB4,GRIN2A,KCNC2,KCNMA1,SLC8A1,SNAP25,HECW1,SLC24A2,CACNA2D3,KCNQ5,SLC4A10,HCN1
8	R-HSA-913531	Interferon Signaling	1.93623e-09	11/199	B2M,CD44,IFI6,GBP1,IFIT1,IFIT3,MX1,MX2,OAS2,STAT1,DDX58,DDX60,NLRC5,PTPRZ1,PARP14
8	GO:0060333	interferon-gamma-mediated signaling pathway	1.05028e-06	7/91	B2M,CD44,GBP1,OAS2,STAT1,PARP14,NLRC5,AQP4
8	GO:0051216	cartilage development	0.0035591	6/209	CD44,CHI3L1,GLI3,MATN2,PRRX1,TRPS1,SPARC,RANBP3L,RFX4
9	GO:0051607	defense response to virus	8.85626e-16	15/239	IFI6,GBP1,IFIT1,IFIT3,IRF1,MX1,MX2,OAS2,OAS3,STAT1,DDX58,DDX60,DHX58,PARP9,NLRC5,B2M,CIITA,CD74,PARP14,TAP1
9	GO:0060333	interferon-gamma-mediated signaling pathway	2.39481e-12	10/91	B2M,GBP1,IRF1,CIITA,OAS2,OAS3,STAT1,PARP14,PARP9,NLRC5
9	GO:0050688	regulation of defense response to virus	4.11758e-06	6/73	IFIT1,STAT1,DDX58,DDX60,DHX58,PARP9,B2M,C1QB,C1QC,CD74,MX1,OAS3,IRF1,ZBTB20,NLRC5,GBP1,PARP14,IFI6
10	GO:0007268	chemical synaptic transmission	7.37788e-10	16/706	ATP1A2,CACNB2,CACNB4,DTNA,GABRB2,GABRB3,GRIA2,MEF2C,PRKCB,SLC1A2,SLC1A3,SYT1,CADPS,STXBP5L,ERC2,CADPS2,MAPK10,PARD3,GLI3
10	R-HSA-112316	Neuronal System	4.24597e-08	12/413	CACNB2,CACNB4,GABRB2,GABRB3,GRIA2,KCNMA1,PRKCB,SLC1A2,SLC1A3,SYT1,PDLIM5,KCNQ5,ATP1A2,PITPNC1,ATP8A2,MAPK10,TAFA2,SLC35F3
10	GO:0034762	regulation of transmembrane transport	0.000104967	10/568	ATP1A2,CACNB2,CACNB4,GRIA2,KCNMA1,MEF2C,PRKCB,SCN1A,SLC1A2,KCNQ5,SYT1,ATP8A2,GABRB2,GABRB3,DTNA,PDLIM5,MAPK10,ITGA7,ADD3,PARD3
11	R-HSA-913531	Interferon Signaling	0.000108948	8/199	B2M,CD44,IFI6,GBP1,IFIT1,IFIT3,STAT1,DDX58,NLRC5,PARP14,ABCA1,ATP1A2,PTN
11	GO:0060333	interferon-gamma-mediated signaling pathway	0.000271474	6/91	B2M,CD44,GBP1,STAT1,PARP14,NLRC5,AQP4,DDX58,GLI3,ITPKB,SLC1A2
11	GO:0098712	L-glutamate import across plasma membrane	0.00479427	3/13	ATP1A2,SLC1A2,SLC1A3,CACNB2,DTNA,GRM3,PTN,ABCA1,PITPNC1,B2M
12	GO:0042552	myelination	0.00207338	6/132	MAL,MBP,MYOC,PLP1,UGT8,QKI,VCAN,MGLL,ZBTB20,IGFBP7
12	GO:0048857	neural nucleus development	0.0366608	4/62	MBP,NFIB,PLP1,PADI2,WLS,RFX4
12	GO:0001501	skeletal system development	0.0366608	8/518	VCAN,GJA1,MATN2,MYOC,NFIB,PRRX1,SPARC,SOX6,TNC,ZHX2,CRB1,ZBTB20
13	GO:0001501	skeletal system development	0.0178148	9/518	VCAN,EFEMP1,GLI3,MATN2,MYOC,PRRX1,SPARC,SOX6,RANBP3L
13	GO:0090596	sensory organ morphogenesis	0.0688912	6/256	EFEMP1,GLI3,PRRX1,BCAR3,ZHX2,CRB1,GPM6A,SPARC
13	GO:0045596	negative regulation of cell differentiation	0.0771591	9/757	ABCA1,DPYSL3,EDNRB,EFEMP1,GLI3,ITPKB,ZHX2,SOX6,RANBP3L,ITGB4,WLS,PRRX1,PDLIM5,GPRC5B,RFX4,SPARC
14	GO:0042552	myelination	0.00182778	6/132	CD9,CLU,MYOC,PTPRZ1,QKI,PARD3,SOX6,ITGB4,PLEKHA7
14	GO:0001501	skeletal system development	0.0312571	8/518	VCAN,EFEMP1,MYOC,PRRX1,SPARC,TRPS1,SOX6,RANBP3L,IGFBP7,ITGB4
14	GO:0007423	sensory organ development	0.225954	7/548	DSCAM,EFEMP1,GPM6A,PRRX1,SPARC,ZHX2,CRB1
15	R-HSA-913531	Interferon Signaling	3.14967e-06	9/199	B2M,IFI6,GBP1,IFIT1,MX1,MX2,OAS2,STAT1,DDX58,DDX60,PARP14,PRKCB
15	GO:0060333	interferon-gamma-mediated signaling pathway	0.00190992	5/91	B2M,GBP1,OAS2,STAT1,PARP14,AQP4,DPYSL3,KHDRBS3
15	GO:0050808	synapse organization	0.139432	6/408	CACNB4,DLG2,DSCAM,SPARC,ERC2,LRFN5,PLEKHA7
16	GO:0051607	defense response to virus	7.28103e-07	10/239	IFI6,GBP1,IFIT1,MX1,MX2,OAS2,STAT1,DDX58,DDX60,DHX58,B2M,ST18,PARP14
16	GO:0050688	regulation of defense response to virus	0.000641053	5/73	IFIT1,STAT1,DDX58,DDX60,DHX58,IFI6,ZBTB20,ABCA1,B2M,GBP1,MBP,MX1,PARP14
16	GO:0060333	interferon-gamma-mediated signaling pathway	0.00177141	5/91	B2M,GBP1,OAS2,STAT1,PARP14,AQP4,APLNR,LPAR1,MYOC,DHX58
17	GO:0001568	blood vessel development	0.0367619	10/762	ENG,FLT1,LEPR,PDGFB,PRRX1,EGFL7,LEF1,DLL4,SOX17,ADGRF5,ITGB4,ZIC3,MATN2,PGM5,NTRK3
17	GO:0048844	artery morphogenesis	0.081929	4/76	ENG,PRRX1,DLL4,ADGRF5,NTRK3,NES,CRB1,LEF1,SOX17
17	GO:0048568	embryonic organ development	0.081929	7/429	ENG,PDGFB,PRRX1,ZIC3,NES,LEF1,SOX17,ABCB1,ITGA1,ITGB4,B2M,DLL4,ADGRF5
18	GO:0042552	myelination	9.29575e-10	10/132	MYRF,DLG1,MAL,MBP,PLP1,UGT8,NDRG1,ADAM22,FA2H,SH3TC2,ANK3
18	GO:0099612	protein localization to axon	0.00123388	3/9	ANK3,MAL,UGT8
18	GO:0099633	protein localization to postsynaptic specialization membrane	0.00328202	3/13	DLG1,DLG2,ADAM22,NPHS1,ANK3,NDRG1,DOCK10,SRCIN1,LRFN5,SLC24A2,HECW2,SLC5A11,MAL,ZDHHC20,TF,FRMD4B

### Sheet: Condition_Inj v Con_GM_top50
#GO based on top 50 DEGs between Inj-GM and Con-GM
Term	Description	FDR adj pval	InTerm_InList	Symbols
GO:0051607	defense response to virus	4.10199e-20	17/239	IFI6,GBP1,IFIT1,IFIT3,IRF1,MX1,MX2,OAS2,OAS3,EIF2AK2,STAT1,DDX58,DDX60,ZC3HAV1,DHX58,PARP9,NLRC5,B2M,CD44,ANXA2,CD74,TAP1
GO:0019221	cytokine-mediated signaling pathway	1.50931e-17	21/798	ANXA1,ANXA2,B2M,CD44,CD74,KLF6,IFI6,GBP1,IFIT1,IFIT3,IRF1,MX1,MX2,OAS2,OAS3,STAT1,VIM,NMI,PARP14,PARP9,NLRC5
GO:0001816	cytokine production	2.20237e-07	13/792	ANXA1,B2M,CD74,GBP1,IRF1,LIPA,EIF2AK2,STAT1,NMI,DDX58,DDX60,DHX58,NLRC5,IFIT1,PARP9,PARP14,IFI6
GO:0006471	protein ADP-ribosylation	2.93248e-06	5/37	WARS1,PARP14,ZC3HAV1,PARP12,PARP9,CD74,DDX58,NLRC5,STAT1,NMI,ALDH1L2
GO:0061025	membrane fusion	0.0018352	5/154	ANXA1,ANXA2,MX1,MX2,TAP1,STAT1,VIM,SAT1,WARS1,RASAL1
GO:0035455	response to interferon-alpha	0.0019159	3/21	IFIT3,MX2,EIF2AK2,B2M,IRF1,STAT1,WARS1
GO:0019883	antigen processing and presentation of endogenous antigen	0.00217636	3/22	B2M,CD74,TAP1,DDX58,ANXA2,GBP1,RASEF,STAT1
GO:0002230	positive regulation of defense response to virus by host	0.00341411	3/26	STAT1,DDX58,PARP9,NMI
GO:0043902	positive regulation of multi-organism process	0.00414742	5/188	ANXA2,CD74,IFIT1,DDX60,DHX58,EIF2AK2
GO:1902532	negative regulation of intracellular signal transduction	0.00954337	7/567	CD44,CD74,GBP1,STAT1,RASAL1,PARP14,DHX58,PARP9,EIF2AK2,GLIPR2,IFI6,B2M,ANXA1
GO:0048872	homeostasis of number of cells	0.0142173	5/247	ANXA1,B2M,CD74,LIPA,STAT1,IRF1,NMI,DDX58,EIF2AK2,ANXA2,KLF6,GBP1,VIM,CD44,TAP1
hsa05169	Epstein-Barr virus infection	0.0688044	4/201	CD44,EIF2AK2,VIM,DDX58
GO:0051098	regulation of binding	0.0715081	5/374	ANXA2,B2M,IFIT1,FAM192A,PARP9
GO:0009617	response to bacterium	0.160392	6/702	B2M,OAS2,VIM,HERC6,DHX58,NLRC5
GO:0051346	negative regulation of hydrolase activity	0.820592	4/466	ANXA1,CD44,IFI6,IFIT1

### Sheet: Condition_Inj v Con_WM_top50
#GO based on top 50 DEGs between Inj-WM and Con-WM
Term	Description	FDR adj pval	InTerm_InList	Symbols
GO:0051607	defense response to virus	3.2528e-18	16/239	IFI6,GBP1,IFIT1,IFIT3,MX1,MX2,OAS2,OAS3,EIF2AK2,STAT1,DDX58,HERC5,DDX60,DHX58,PARP9,NLRC5,DCLK1,B2M,PSMF1,PARP14,TAP1
GO:0060333	interferon-gamma-mediated signaling pathway	3.44117e-09	8/91	B2M,GBP1,OAS2,OAS3,STAT1,PARP14,PARP9,NLRC5,DDX58
GO:0050688	regulation of defense response to virus	3.90013e-08	7/73	IFIT1,STAT1,DDX58,HERC5,DDX60,DHX58,PARP9,MX1,OAS3,EIF2AK2,B2M,CHI3L1,GBP1,NLRC5,PSMF1,PARP14,IFI6
GO:0060330	regulation of response to interferon-gamma	6.90319e-05	4/25	STAT1,PARP14,PARP9,NLRC5,WARS1,PARP12,DDX58,DHX58,GBP1,RASAL1
GO:0035455	response to interferon-alpha	0.00263436	3/21	IFIT3,MX2,EIF2AK2
GO:0002230	positive regulation of defense response to virus by host	0.00487731	3/26	STAT1,DDX58,PARP9,DHX58,GABRB1,IFIT1,RYR2
R-HSA-983169	Class I MHC mediated antigen processing & presentation	0.0113655	6/371	B2M,TAP1,PSMF1,HERC5,HERC6,TRIM69
GO:0061025	membrane fusion	0.0393441	4/154	MX1,MX2,TAP1,SAMD9L
GO:0009617	response to bacterium	0.245043	6/702	B2M,GPM6A,OAS2,HERC6,DHX58,NLRC5
GO:0071356	cellular response to tumor necrosis factor	0.34654	4/291	CHI3L1,GBP1,STAT1,PSMF1,ADGRB3,WARS1,RYR2,DDX58
GO:0002244	hematopoietic progenitor cell differentiation	0.593723	3/166	EIF2AK2,PSMF1,HERC6,CHI3L1,B2M,STAT1,IFIT3,WARS1,GPM6A
GO:0021953	central nervous system neuron differentiation	0.756206	3/185	B2M,GABRB1,DCLK1

### Sheet: NogoA+v-_Inj-V1C
#GO based on all DEGs from Inj-V1C_NogoA positive vs NogoA negative
#There were no significant GO terms from Inj-WM, Con-V1C, or Con-WM
Term	Description	FDR p-val	InTerm_InList	Symbols
GO:0042060	wound healing	1.50141e-07	20/567	ACTN1,ANXA1,ANXA2,CAV1,CD44,DGKB,FGFR2,GAP43,HMOX1,TNC,IRF1,ITGA5,JAK2,SMAD3,CFLAR,MYOF,TNFRSF12A,GNG2,UBASH3B,ANO6,SLC1A2,SERPINA3,ATP2B4,ITGB1,PDE10A,CABLES1
GO:0001568	blood vessel development	1.32429e-06	21/762	ANXA1,ANXA2,CAV1,CDH2,CHI3L1,COL4A1,COL8A1,FGFR1,FGFR2,HMOX1,ITGA5,ITGB1,NRCAM,NTRK2,PRRX1,SAT1,WARS1,FOSL1,CFLAR,TNFRSF12A,STARD13,JAK2,SMAD3,RDX,MAP4K4,ADAMTS1,RTN4,ANO6,RFFL
GO:0030155	regulation of cell adhesion	1.32429e-06	20/693	ANXA1,CAV1,CD44,CDK6,COL8A1,DLG1,TNC,IL7,IDO1,IRF1,ITGA5,JAK2,LAMA3,SMAD3,RDX,VCAM1,CD83,MAP4K4,CD276,UBASH3B,ACTN1,ITGB1,LAMC1,FERMT2,TNFRSF12A,CDH2,CFLAR
GO:0030198	extracellular matrix organization	1.94201e-06	15/370	ANXA2,CD44,COL4A1,COL8A1,TNC,ITGA5,ITGB1,LAMA3,LAMC1,SMAD3,PTX3,VCAM1,CFLAR,CRISPLD2,COL22A1,CDK6,FGFR1,FGFR2,IL7,JAK2,PHLPP1,GNG2,ACTN1,ADAMTS1,CAV1,SERPINB9,GABRB1,NTRK2,FERMT2
GO:0019221	cytokine-mediated signaling pathway	7.52122e-06	20/798	ANXA1,ANXA2,CAMK2D,CAMK2G,CAV1,CD44,KLF6,HMOX1,IL7,IRF1,ITGB1,JAK2,MX2,VCAM1,VIM,SQSTM1,NOD1,TNFRSF12A,RSAD2,RFFL,IDO1,SMAD3,TRIO,FOSL1,UNC5C,STK17A,ARHGEF3,IFT57,ANO6,DLG1,FGFR1,FGFR2
M165	PID SYNDECAN 4 PATHWAY	1.96649e-05	6/32	ACTN1,FGFR1,TNC,ITGA5,ITGB1,LAMA3,FERMT2,CDH2,ANXA1,ATP1A2,CAMK2D,CAV1,DLG1,JAK2,SMAD3,RDX,VIM,CFLAR,PALLD,FGFR2,ANXA2,CRYAB,UBASH3B
GO:0061564	axon development	5.05954e-05	15/514	CDH2,FGFR2,GAP43,TNC,ITGB1,JAK2,NRCAM,NTRK2,TRIO,UNC5C,FEZ2,RAB10,PALLD,TNFRSF12A,RTN4,CD44,GPM6A,MAP4K4,ACTN1,LAMC1,FERMT2,ANXA1,FGFR1,SMAD3,VCAM1,FOSL1,ANO6,DLG1
GO:0120035	regulation of plasma membrane bounded cell projection organization	7.87139e-05	17/698	CAV1,CD44,CDH2,FGFR1,GAP43,GPM6A,NRCAM,NTRK2,PRRX1,RDX,VIM,CFLAR,MAP4K4,DENND5A,TNFRSF12A,RTN4,TBC1D16,ANXA1,CDK6,IRF1,ITGB1,SMAD3,RORB,TRIO,WWTR1,UBASH3B,MMD2,CRYAB,FEZ2,FNIP2
GO:0022407	regulation of cell-cell adhesion	0.000111677	13/405	ANXA1,CAV1,CD44,DLG1,IL7,IDO1,IRF1,JAK2,RDX,VCAM1,CD83,CD276,UBASH3B,ITGA5,ITGB1,CDK6,SMAD3,RSAD2,KLF6,TNC,MAP4K4,ANXA2,HMOX1,SERPINB9,TRAFD1,MAST2,ATP2B4,COQ8B
R-HSA-373760	L1CAM interactions	0.000123694	8/119	DLG1,FGFR1,GAP43,ITGA5,ITGB1,LAMC1,NRCAM,RDX,COL4A1,TRIO,UNC5C
GO:0097191	extrinsic apoptotic signaling pathway	0.000147228	10/224	CAV1,FGFR1,GCLM,HMOX1,IL7,JAK2,SMAD3,CFLAR,TNFRSF12A,RFFL,CD44,ANXA1,ITGB1,VCAM1,VIM,FNIP2,ANO6,CAMK2D,CDH2,CDK6,FGFR2,ADAMTS1,NTRK2,SQSTM1,NOD1,ALPK1
GO:0048589	developmental growth	0.000168259	16/674	ANXA1,ANXA2,FGFR1,FGFR2,GAP43,TNC,IL7,ITGB1,SMAD3,NRCAM,PTX3,SLC1A2,CFLAR,WWTR1,TNFRSF12A,RTN4,CD44,CDH2,DLG1,NTRK2,RDX,FERMT2,ATP1A2,CAV1,GCLM,HMOX1,ANO6,CAMK2D,CRYAB
R-HSA-913531	Interferon Signaling	0.000386386	9/199	CAMK2D,CAMK2G,CD44,IRF1,JAK2,MX2,VCAM1,NUP93,RSAD2,VIM,ATP2B4,HMOX1,SMAD3,CFLAR,CRYAB,MYOF,DLG1,ZC3HAV1,FGFR1,FGFR2,ANXA2,CAV1,SLC1A2,SQSTM1,NOD1,GNG2,CDK6,FOSL1
GO:0070848	response to growth factor	0.000437542	16/739	ANXA1,CAV1,CD44,FGFR1,FGFR2,GCLM,TNC,ITGA5,ITGB1,SMAD3,NTRK2,RDX,VCAM1,CFLAR,FERMT2,MYOF,JAK2,ARHGAP29,MAP4K4,NOD1,IFT57,STARD13,TBC1D16,CDH2,CRYAB,TANC1,DLG1
GO:0001655	urogenital system development	0.000437542	11/331	ANXA1,COL4A1,DLG1,FGFR1,FGFR2,TNC,SMAD3,CFLAR,ADAMTS1,NUP93,WWTR1,CAV1,CDK6,COL8A1,HMOX1,LAMC1,IFT57,RTN4,ITGA5,ITGB1,LAMA3,CD44,RAB10,STARD13,JAK2,PRRX1,GAP43,IL7,NTRK2,ANXA2,CHI3L1,GCLM,CAMK2D,ANO6,CRISPLD2,RORB,ATP2B4,CDH2,VCAM1,FOSL1,GABRB1,GPM6A,NRCAM
GO:0050808	synapse organization	0.000473054	12/408	ACTN1,CDH2,COL4A1,DGKB,DLG1,GABRA2,GAP43,GPM6A,TNC,NRCAM,NTRK2,TANC1,CAMK2G,FGFR1
GO:2000811	negative regulation of anoikis	0.000599223	4/17	CAV1,ITGA5,ITGB1,NTRK2,CAMK2D,CAMK2G,CD44,FGFR1,RDX,NRCAM,VCAM1,NOD1,FGFR2,IL7,JAK2,IRF1,SMAD3,SERPINB9,PTX3,GNG2,ANXA1,HMOX1,ANO6,ACTN1
GO:0043281	regulation of cysteine-type endopeptidase activity involved in apoptotic process	0.00061249	9/215	CD44,CRYAB,JAK2,SMAD3,SERPINB9,CFLAR,NOD1,IFT57,RFFL,SERPINA3,CAV1,RARRES1,ANXA1,PTX3,RDX
GO:0007423	sensory organ development	0.00140156	13/548	ATP2B4,COL4A1,COL8A1,CRYAB,DLG1,FGFR1,FGFR2,GPM6A,SMAD3,NTRK2,PRRX1,RORB,VIM
GO:0003012	muscle system process	0.00141632	12/465	ATP1A2,ATP2B4,CAMK2D,CAMK2G,CAV1,CRYAB,DLG1,HMOX1,SMAD3,VIM,CFLAR,MYOF,ANXA1,ANXA2,WWTR1,GCLM,JAK2,NAV2,NRCAM,NTRK2,GPM6A,SLC39A14,UBASH3B,ANO6,GABRA2,GABRB1,ANO10,SLC4A4,SLC1A2,GNG2,CTTNBP2NL,MAP4K4,RSAD2,FGFR1
